# Planarian CREB-binding protein (CBP) gene family regulates stem cell maintenance and differentiation

**DOI:** 10.1101/2020.09.08.287045

**Authors:** Susanna Fraguas, Sheila Cárcel, Coral Vivancos, Ma Dolores Molina, Jordi Ginés, Judith Mazariegos, Thileepan Sekaran, Kerstin Bartscherer, Rafael Romero, Francesc Cebrià

## Abstract

The regulation of stem cells plasticity and differentiation is still an open question in developmental biology. CBP (CREB-binding protein)/p300 is a conserved gene family which functions as a transcriptional co-activator and shows an important role in a wide range of cellular processes, such as cell death, DNA damage response and tumorigenesis. Moreover, CBPs have an acetyl transferase activity that is relevant as histone and non-histone acetylation results in changes in chromatin architecture and protein activity that affects gene expression. Many studies have shown the conserved functions of CBP/p300 on stem cell proliferation and differentiation. The planarian *Schmidtea mediterranea* is an excellent model to study *in vivo* the molecular mechanism underlying stem cell differentiation during regeneration. We have identified five different *Smed-cbp* genes in *S. mediterranea* that show different expression patterns. Functional analyses indicate that *Smed-cbp-2* seems to be essential for stem cell maintenance and cell survival. On the other hand, the silencing of *Smed-cbp-3* results in the growth of apparently normal blastemas; however, these remain largely depigmented and undifferentiated. *Smed-cbp-3* silencing affects the differentiation of several cell lineages including neural, epidermal, digestive and excretory cell types. Finally, we have analyzed the predicted interactomes of CBP-2 and CBP-3 as an initial step to better understand their function on planarian stem cell biology.
