## Supplemental Table 1 for "Planarian CREB-binding protein (CBP) gene family regulates stem cell maintenance and differentiation"

### Sheet: Table
		5' to 3'
primer name	technique	Forward Primer	Reverse Primer	Inner Primer	vector
cbp1	dsRNA	CATGCAAACAATGCGAAGAC	TCATTCTGACGCTTGGATCTCT	ACGTCAATAAATACACAGCCACC	pCRII
	ISH	CATGCAAACAATGCGAAGAC	TCATTCTGACGCTTGGATCTCT	CACAACCAACATCCGAAGACAC	pSPARK
cbp2	dsRNA	TGCAAAATTCGCAAATACCA	GCAGAAGGATCACGAGAAGG	TGGTTCATCGAATTGAGAAGTGC	pCRII
	ISH	TGCAAAATTCGCAAATACCA	GCAGAAGGATCACGAGAAGG	TTCGAATTCTTTTTCATCTAAAGGTT	pSPARK
cbp2_qcpr	qPCR	ATCAAAAACCCCCAGAAACC	TTCAATTCATCGGTTGTCCA
cbp3	dsRNA	TCAAGTCCTCATTGTGCCATGA	TGAGAGGTGTTTAGAGTTAGCCC	TGAAAATTGTGTAAGTTGTCCCG	pCRII
	ISH	TCAAGTCCTCATTGTGCCATGA	TGAGAGGTGTTTAGAGTTAGCCC	TGCCCCTTTTCTCACTGTTCA	pSPARK
cbp3_qcpr	qPCR	ACCTAATCCAATGCGTCCAG	TGAGGCAATCCTTTCTGAGG
cbp4	dsRNA	GCACATTCCATGCAGACATC	ACGGAGCGATAGCACCATAA	TGATTGTCGCCTTCACTGCT	pCRII
	ISH	GCACATTCCATGCAGACATC	ACGGAGCGATAGCACCATAA	CCGATCATTCATTGAGCAGA	pSPARK
cbp5	dsRNA	CGATCTCTGTCCGGTTTGTT	TGGCTTGGAACTGAAAATCC	CGAGTTGGCGAGGAGTGAAT	pCRII
	ISH	CGATCTCTGTCCGGTTTGTT	TGGCTTGGAACTGAAAATCC	TGAGCATCCAATGAGTCGAG	pSPARK
ura4	qPCR	TTCACGTTGTCGATCTAGCC	CGAATATCCTCTGCCAGTGC
barhl2	ISH	TCAGTGGACAGATGACGATCA	GGCGATGGAAGGCTGAAAAT		pSPARK
